# A new domestic cat genome assembly based on long sequence reads empowers feline genomic medicine and identifies a novel gene for dwarfism

**DOI:** 10.1101/2020.01.06.896258

**Authors:** Reuben M. Buckley, Brian W. Davis, Wesley A. Brashear, Fabiana H. G. Farias, Kei Kuroki, Tina Graves, LaDeana W. Hillier, Milinn Kremitzki, Gang Li, Rondo Middleton, Patrick Minx, Chad Tomlinson, Leslie A. Lyons, William J. Murphy, Wesley C. Warren

**Affiliations:** Department of Veterinary Medicine and Surgery, College of Veterinary Medicine, University of Missouri, Columbia, Missouri 65211, USA; Department of Veterinary Integrative Biosciences, Interdisciplinary Program in Genetics, College of Veterinary Medicine, Texas A&M University, College Station, Texas 77843, USA; McDonnell Genome Institute, Washington University, School of Medicine, St Louis, Missouri 63108, USA; Veterinary Medical Diagnostic Laboratory, College of Veterinary Medicine, University of Missouri, Columbia, Missouri, 65211, USA; Nestlé Purina Research, Saint Louis, Missouri 63164, USA; Division of Animal Sciences, School of Medicine, University of Missouri, Columbia, Missouri 65211, USA

**Keywords:** animal model, chondrodysplasia, dwarfism, *Felis catus*, long-read, Precision Medicine

## Abstract

The domestic cat (*Felis catus*) numbers over 94 million in the USA alone, occupies households as a companion animal, and, like humans, suffers from cancer and common and rare diseases. However, genome-wide sequence variant information is limited for this species. To empower trait analyses, a new cat genome reference assembly was developed from PacBio long sequence reads that significantly improve sequence representation and assembly contiguity. The whole genome sequences of 54 domestic cats were aligned to the reference to identify single nucleotide variants (SNVs) and structural variants (SVs). Across all cats, 16 SNVs predicted to have deleterious impacts and in a singleton state were identified as high priority candidates for causative mutations. One candidate was a stop gain in the tumor suppressor *FBXW7*. The SNV is found in cats segregating for feline mediastinal lymphoma and is a candidate for inherited cancer susceptibility. SV analysis revealed a complex deletion coupled with a nearby potential duplication event that was shared privately across three unrelated dwarfism cats and is found within a known dwarfism associated region on cat chromosome B1. This SV interrupted *UDP-glucose 6-dehydrogenase (UGDH)*, a gene involved in the biosynthesis of glycosaminoglycans. Importantly, *UGDH* has not yet been associated with human dwarfism and should be screened in undiagnosed patients. The new high-quality cat genome reference and the compilation of sequence variation demonstrate the importance of these resources when searching for disease causative alleles in the domestic cat and for identification of feline biomedical models.

**Author summary:** The practice of genomic medicine is predicated on the availability of a high quality reference genome and an understanding of the impact of genome variation. Such resources have lead to countless discoveries in humans, however by working exclusively within the framework of human genetics, our potential for understanding diseases biology is limited, as similar analyses in other species have often lead to novel insights. The generation of Felis_catus_9.0, a new high quality reference genome for the domestic cat, helps facilitate the expansion of genomic medicine into the *felis* lineage. Using Felis_catus_9.0 we analyze the landscape of genomic variation from a collection of 54 cats within the context of human gene constraint. The distribution of variant impacts in cats is correlated with patterns of gene constraint in humans, indicating the utility of this reference for identifying novel mutations that cause phenotypes relevant to human and cat health. Moreover, structural variant analysis revealed a novel variant for feline dwarfism in *UGDH*, a gene that has not been associated with dwarfism in any other species, suggesting a role for *UGDH* in cases of undiagnosed dwarfism in humans.
