## Supplementary material for "A new domestic cat genome assembly based on long sequence reads empowers feline genomic medicine and identifies a novel gene for dwarfism": S3 Data

### Sheet: seq_stats.tsv
LAB_ID	NCBI_BIOSAMPLE	BioProject	Platform	Instrument	Library_Name	Coverage	Reads mapped (%)	Reads paired (%)	Reads properly paired (%)	Reads duplicated (%)	Breed	Sex	Related samples	Related samples removed	Removed for quality	Bengal/Bengal cross	Reference cat	Kept in analysis
felCat.Fcat10361.Smeagol	SAMN03890621	PRJNA288177	ILLUMINA	Illumina HiSeq 2500		26.3	97.7586	96.2916	93.7368	1.32816	Devon Rex	female	FALSE	FALSE	FALSE	FALSE	FALSE	TRUE
felCat.Fcat14056.Marcus	SAMN04022999	PRJNA288177	ILLUMINA	Illumina HiSeq 2000		45.5	97.2885	96.1493	94.0972	2.9823	Persian	male	TRUE	FALSE	FALSE	FALSE	FALSE	TRUE
felCat.Fcat16628.Dragon	SAMN04025441	PRJNA288177	ILLUMINA	Illumina HiSeq 2000		48.7	97.1816	96.03	93.5821	3.08061	Persian x Japanese Bobtail	female	TRUE	TRUE	FALSE	FALSE	FALSE	FALSE
felCat.Fcat13230.Aries	SAMN04022998	PRJNA288177	ILLUMINA	Illumina HiSeq 2000		42.9	97.6709	96.6606	94.741	3.03165	Bengal x Japanese Bobtail	female	TRUE	FALSE	FALSE	TRUE	FALSE	FALSE
felCat.Fcat18307.Bobble	SAMN05980309	PRJNA343385	ILLUMINA	Illumina HiSeq 2500	Bobble_S18307-350,Bobble_S18307-550	47.8	97.4779	96.3917	94.4683	2.80613	Oriental Shorthair cross	female	TRUE	TRUE	FALSE	FALSE	FALSE	FALSE
felCat.Fcat5015.Tootie	SAMN05980313	PRJNA343385	ILLUMINA	Illumina HiSeq 2500	Tootie_S5015-350,Tootie_S5015-550	47.8	97.2071	96.1907	94.7049	3.19769	Oriental Shorthair	female	TRUE	FALSE	FALSE	FALSE	FALSE	TRUE
felCat.Fcat17799.Cali	SAMN05980316	PRJNA343385	ILLUMINA	Illumina HiSeq 2500	Cali_S17799-350,Cali_S17799-550	43.5	97.9174	96.9792	93.4516	1.92873	Bengal x Japanese Bobtail	female	TRUE	FALSE	FALSE	TRUE	FALSE	FALSE
felCat.Fcat17994.Camila	SAMN05980310	PRJNA343385	ILLUMINA	Illumina HiSeq 2500	Camila_S17994-350,Camila_S17994-550	46.6	97.4618	96.3606	94.4184	2.68297	Oriental Shorthair cross	female	TRUE	FALSE	FALSE	FALSE	FALSE	TRUE
felCat.Fcat17993.Frank	SAMN05980308	PRJNA343385	ILLUMINA	Illumina HiSeq 2500	Frank_S17993-550,Frank_S17993-350	47	97.0447	95.7733	93.571	2.74843	Oriental Shorthair cross	male	TRUE	FALSE	FALSE	FALSE	FALSE	TRUE
felCat.Fcat4780.Kiva	SAMN05980312	PRJNA343385	ILLUMINA	Illumina HiSeq 2500	Kiva_S4780-550,Kiva_S4780-350	43.4	97.0475	95.9145	93.9916	3.05838	Oriental Shorthair	female	TRUE	TRUE	FALSE	FALSE	FALSE	FALSE
felCat.Fcat15240.Monkey	SAMN05980315	PRJNA343385	ILLUMINA	Illumina HiSeq 2500	Monkey_S15240-550,Monkey_S15240-350	41.2	98.2006	97.3512	95.2122	2.12254	Bengal x Somali	female	TRUE	TRUE	FALSE	TRUE	FALSE	FALSE
felCat.Fcat13227.Orion	SAMN05980314	PRJNA343385	ILLUMINA	Illumina HiSeq 2500	Orion_S13227-550,Orion_S13227-350	38.6	98.0815	97.1885	94.5192	1.97374	Bengal x Japanese Bobtail	male	TRUE	TRUE	FALSE	TRUE	FALSE	FALSE
felCat.Fcat5012.Colorado	SAMN05980311	PRJNA343385	ILLUMINA	Illumina HiSeq 2500	Colorado_S5012-550,Colorado_S5012-350	52.3	96.6191	95.4509	93.6905	3.3226	Oriental Shorthair	male	TRUE	FALSE	FALSE	FALSE	FALSE	TRUE
felCat.Fcat19748.BabySpice	SAMN05980318	PRJNA343387	ILLUMINA	Illumina HiSeq 2500	Baby_Spice_S19748-550,Baby_Spice_S19748-350	27.5	97.6051	96.0536	93.7562	1.0546	British Shorthair	female	TRUE	FALSE	FALSE	FALSE	FALSE	TRUE
felCat.Fcat19747.PoshSpice	SAMN05980317	PRJNA343387	ILLUMINA	Illumina HiSeq 2500	Posh_Spice_S19747-550,Posh_Spice_S19747-350	28.7	97.7693	96.38	94.2369	1.06846	British Shorthair	female	TRUE	TRUE	FALSE	FALSE	FALSE	FALSE
felCat.Fcat18476.Oman	SAMN05980322	PRJNA343389	ILLUMINA	Illumina HiSeq 2500	Oman_S18476-350,Oman_S18476-550	44.3	97.1659	95.4452	92.4723	3.14694	Domestic Shorthair	female	FALSE	FALSE	FALSE	FALSE	FALSE	TRUE
felCat.Fcat18666.Portugal	SAMN05980325	PRJNA343389	ILLUMINA	Illumina HiSeq 2500	Portugal_S18666-550,Portugal_S18666-350	37.5	96.9102	94.8813	90.428	2.43457	Domestic Shorthair	male	FALSE	FALSE	FALSE	FALSE	FALSE	TRUE
felCat.Fcat18579.Madagascar	SAMN05980324	PRJNA343389	ILLUMINA	Illumina HiSeq 2500	Madagascar_S18579-550,Madagascar_S18579-350	44.7	97.1414	95.6324	93.1624	3.16415	Domestic Shorthair	not collected	FALSE	FALSE	FALSE	FALSE	FALSE	TRUE
felCat.Fcat18849.Iowa	SAMN05980329	PRJNA343389	ILLUMINA	Illumina HiSeq 2500	Iowa-Cassiopeia_S18849-350,Iowa-Cassiopeia_S18849-550	48.7	97.5317	96.0213	92.6904	3.16785	Domestic Shorthair	female	FALSE	FALSE	FALSE	FALSE	FALSE	TRUE
felCat.Fcat11615.Thailand	SAMN05980319	PRJNA343389	ILLUMINA	Illumina HiSeq 2500	Thailand_S11615-550,Thailand_S11615-350	44.2	96.6797	94.7361	90.9684	3.08442	Domestic Shorthair	male	FALSE	FALSE	FALSE	FALSE	FALSE	TRUE
felCat.Fcat11849.Iraq	SAMN05980320	PRJNA343389	ILLUMINA	Illumina HiSeq 2500	Iraq_S11849-350,Iraq_S11849-550	42.8	97.228	95.6356	93.0312	3.18849	Domestic Shorthair	male	FALSE	FALSE	FALSE	FALSE	FALSE	TRUE
felCat.Fcat18528.Denmark	SAMN05980323	PRJNA343389	ILLUMINA	Illumina HiSeq 2500	Denmark_S18528-550,Denmark_S18528-350	43.6	96.9338	94.9673	92.0034	3.03404	Domestic Shorthair	female	FALSE	FALSE	FALSE	FALSE	FALSE	TRUE
felCat.Fcat18801.Italy	SAMN05980326	PRJNA343389	ILLUMINA	Illumina HiSeq 2500	Italy_S18801-350,Italy_S18801-550	49.9	97.5204	96.1729	93.3296	2.95551	Domestic Shorthair	not collected	FALSE	FALSE	FALSE	FALSE	FALSE	TRUE
felCat.Fcat18980.Jordan	SAMN05980327	PRJNA343389	ILLUMINA	Illumina HiSeq 2500	Jordan_S18980-350,Jordan_S18980-550	48.6	97.329	95.852	93.2727	3.16092	Domestic Shorthair	female	FALSE	FALSE	FALSE	FALSE	FALSE	TRUE
felCat.Fcat18421.SouthKorea	SAMN05980321	PRJNA343389	ILLUMINA	Illumina HiSeq 2500	South_Korea_S18421-550,South_Korea_S18421-350	53.5	96.7533	94.7596	91.8952	3.21159	Domestic Shorthair	female	FALSE	FALSE	FALSE	FALSE	FALSE	TRUE
felCat.Fcat5384.Maui	SAMN05980328	PRJNA343389	ILLUMINA	Illumina HiSeq 2500	Maui_S5384-350,Maui_S5384-550	46.9	97.3782	95.9032	93.1609	2.76389	Domestic Shorthair	male	FALSE	FALSE	FALSE	FALSE	FALSE	TRUE
felCat.S802.Doc	SAMN05980337	PRJNA343390	ILLUMINA	Illumina HiSeq 2500	Doc_S_802-350,Doc_S_802-550	29.7	98.5296	97.502	87.409	2.84343	Maine Coon Cross	male	TRUE	FALSE	FALSE	FALSE	FALSE	TRUE
felCat.S695.When	SAMN05980333	PRJNA343390	ILLUMINA	Illumina HiSeq 2500	When_S_695-550,When_S_695-350	32.6	98.8335	98.0352	96.799	1.16109	Siamese	male	FALSE	FALSE	FALSE	FALSE	FALSE	TRUE
felCat.S813.Ulga	SAMN05980338	PRJNA343390	ILLUMINA	Illumina HiSeq 2500	Ulga_S_813-550,Ulga_S_813-350	31.5	98.9462	98.1031	96.7656	1.30153	Siamese	female	FALSE	FALSE	FALSE	FALSE	FALSE	TRUE
felCat.S799.Snoopy	SAMN05980335	PRJNA343390	ILLUMINA	Illumina HiSeq 2500	Snoopy_S_799-550,Snoopy_S_799-350	30.8	98.2331	97.0008	87.2363	3.18019	Maine Coon Cross	male	TRUE	TRUE	FALSE	FALSE	FALSE	FALSE
felCat.S801.Bono	SAMN05980336	PRJNA343390	ILLUMINA	Illumina HiSeq 2500	Bono_S_801-550,Bono_S_801-350	34.4	98.2153	96.9729	87.2257	2.79886	Maine Coon Cross	male	TRUE	FALSE	FALSE	FALSE	FALSE	TRUE
felCat.S792.Haku	SAMN05980331	PRJNA343390	ILLUMINA	Illumina HiSeq 2500	Haku_S_792-350,Haku_S_792-550	30	98.3229	97.1294	86.7401	1.27547	Siamese	male	FALSE	FALSE	FALSE	FALSE	FALSE	TRUE
felCat.S488.Vicky	SAMN05980330	PRJNA343390	ILLUMINA	Illumina HiSeq 2500	Vicky_S_488-550,Vicky_S_488-350	33.2	98.9417	98.0976	96.8754	0.942499	Maine Coon Cross	female	FALSE	FALSE	FALSE	FALSE	FALSE	TRUE
felCat.S690.Karl	SAMN05980332	PRJNA343390	ILLUMINA	Illumina HiSeq 2500	Karl_S_690-550,Karl_S_690-350	33.4	98.6717	97.7407	96.2071	1.39698	Siamese	male	TRUE	FALSE	FALSE	FALSE	FALSE	TRUE
felCat.S798.Heath	SAMN05980334	PRJNA343390	ILLUMINA	Illumina HiSeq 2500	Heath_S_798-550,Heath_S_798-350	31	98.1396	96.8114	80.7033	2.09795	Maine Coon Cross	male	TRUE	TRUE	FALSE	FALSE	FALSE	FALSE
felCat.CVB003.10946	SAMN05980341	PRJNA343391	ILLUMINA	Illumina HiSeq 2500	Cat10946-550,Cat10946-350	29.6	94.7738	92.4525	90.899	1.54512	Bengal	male	FALSE	FALSE	FALSE	TRUE	FALSE	FALSE
felCat.CVB005.6259	SAMN05980343	PRJNA343391	ILLUMINA	Illumina HiSeq 2500	Cat6259-350,Cat6259-550	32.1	95.0558	92.8422	91.179	1.59753	Himalayan	male	TRUE	FALSE	TRUE	FALSE	FALSE	FALSE
felCat.CVB002.10250	SAMN05980340	PRJNA343391	ILLUMINA	Illumina HiSeq 2500	Cat10250-550,Cat10250-350	30.7	95.8063	93.8219	92.2495	1.82363	Domestic Shorthair	female	FALSE	FALSE	FALSE	FALSE	FALSE	TRUE
felCat.CVB001.10001	SAMN05980339	PRJNA343391	ILLUMINA	Illumina HiSeq 2500	Cat10001-550,Cat10001-350	24.3	94.9267	92.5472	91.0347	1.52301	Tonkinese	female	TRUE	TRUE	TRUE	FALSE	FALSE	FALSE
felCat.CVB004.624	SAMN05980342	PRJNA343391	ILLUMINA	Illumina HiSeq 2500	Cat624-550,Cat624-350	21.7	95.6712	93.6308	92.121	1.56001	Siamese	male	TRUE	TRUE	TRUE	FALSE	FALSE	FALSE
felCat.Fcat20425.Rocket	SAMN05980357	PRJNA288177	ILLUMINA	Illumina HiSeq 2500	Rocket_S20425	35.1	99.2834	98.9221	96.9479	13.8211	Maine Coon	male	FALSE	FALSE	FALSE	FALSE	FALSE	TRUE
felCat.Fcat19050.Goldie	SAMN05980352	PRJNA288177	ILLUMINA	Illumina HiSeq 2500	Goldie_S19050-550,Goldie_S19050-350	29.7	98.5986	97.8868	92.6187	2.90394	Napoleon	female	FALSE	FALSE	FALSE	FALSE	FALSE	TRUE
felCat.Fcat20406.Gannon	SAMN05980345	PRJNA288177	ILLUMINA	Illumina HiSeq 2500	Gannon_S20406	35	98.2242	96.9458	94.648	14.9973	Egyptian Mau	male	FALSE	FALSE	FALSE	FALSE	FALSE	TRUE
felCat.Fcat20424.Elsa	SAMN05980347	PRJNA288177	ILLUMINA	Illumina HiSeq 2500	Elsa_S20424	32.5	99.1274	98.5518	94.965	12.7444	Siberian	female	FALSE	FALSE	FALSE	FALSE	FALSE	TRUE
felCat.Fcat15020.England	SAMN05980351	PRJNA288177	ILLUMINA	Illumina HiSeq 2500	England_S15020-550,England_S15020-350	44.5	97.5834	96.2781	94.1441	3.13268	Devon Rex	male	FALSE	FALSE	FALSE	FALSE	FALSE	TRUE
felCat.Fcat20423.Flowmaster	SAMN05980358	PRJNA288177	ILLUMINA	Illumina HiSeq 2500	Flowmaster_S20423	62.7	99.1493	98.6882	95.3987	14.2932	Bengal	male	FALSE	FALSE	FALSE	TRUE	FALSE	FALSE
felCat.Fcat19190.Tessa	SAMN05980350	PRJNA288177	ILLUMINA	Illumina HiSeq 2500	Tessa_S19190-350,Tessa_S19190-550	40.2	97.2068	95.5079	93.3793	0.831904	Burmese	female	FALSE	FALSE	FALSE	FALSE	FALSE	TRUE
felCat.Fcat20448.TNTom	SAMN05980356	PRJNA288177	ILLUMINA	Illumina HiSeq 2500	Tennessee_Tom_S20448	35.8	98.7224	97.9054	95.7874	13.9406	Tennessee Rex	male	FALSE	FALSE	FALSE	FALSE	FALSE	TRUE
felCat.Fcat20431.Pebbles	SAMN05980346	PRJNA288177	ILLUMINA	Illumina HiSeq 2500	Pebbles_S20431	31.4	99.2421	98.7511	95.7627	13.4328	American Shorhair	female	FALSE	FALSE	FALSE	FALSE	FALSE	TRUE
felCat.Fcat16515.Dot	SAMN05980344	PRJNA288177	ILLUMINA	Illumina HiSeq 2500	Dot_S16515	39.2	99.4207	99.0732	96.5724	15.0046	Abyssinian	female	FALSE	FALSE	FALSE	FALSE	FALSE	TRUE
felCat.Fcat18857.Bella	SAMN05980353	PRJNA288177	ILLUMINA	Illumina HiSeq 2500	Bella_S18857-350,Bella_S18857-550	44.1	98.0237	97.1132	94.8573	2.9704	Domestic Shorthair	female	FALSE	FALSE	FALSE	FALSE	FALSE	TRUE
felCat.Fcat19725.Fenrisulfr	SAMN05980355	PRJNA288177	ILLUMINA	Illumina HiSeq 2500	Fenrisulfr_S19725	48.4	99.4268	99.0917	97.1548	13.5501	Lykoi	female	FALSE	FALSE	FALSE	FALSE	FALSE	TRUE
felCat.Fcat19060.Gwenivere	SAMN05980349	PRJNA288177	ILLUMINA	Illumina HiSeq 2500	Gwenivere_S19060-350,Gwenivere_S19060-550	28.6	99.0845	98.4898	95.1744	2.88307	Napoleon	female	FALSE	FALSE	FALSE	FALSE	FALSE	TRUE
felCat.Fcat20382.Speckles	SAMN05980359	PRJNA288177	ILLUMINA	Illumina HiSeq 2500	Speckles_S20382	42.8	99.2582	98.8915	96.7172	13.7386	Peterbald	male	FALSE	FALSE	FALSE	FALSE	FALSE	TRUE
felCat.Fcat19650.Mouse	SAMN05980354	PRJNA288177	ILLUMINA	Illumina HiSeq 2500	Mouse_S19650-350,Mouse_S19650-550	28	97.6373	96.0827	93.4003	1.32328	LaPerm	female	FALSE	FALSE	FALSE	FALSE	FALSE	TRUE
felCat.Fcat19067.Princess	SAMN05980348	PRJNA288177	ILLUMINA	Illumina HiSeq 2500	Princess_S19067-550,Princess_S19067-350	23.7	98.9349	98.3548	94.1102	3.10683	Napoleon	female	FALSE	FALSE	FALSE	FALSE	FALSE	TRUE
felCat.CR1219.Tamborine	SAMN05980375	PRJNA343392	ILLUMINA	Illumina HiSeq 2500	Tamborine_CR1219-550,Tamborine_CR1219-350	33.3	99.084	98.7193	92.1523	3.47869	Birman	male	FALSE	FALSE	FALSE	FALSE	FALSE	TRUE
felCat.SPF19983.SPFSoloman	SAMN05980367	PRJNA343392	ILLUMINA	Illumina HiSeq 2500	Solomon_S19983-350,Solomon_S19983-550	33.6	95.64	92.716	86.2148	3.15249	Domestic Shorthair	male	FALSE	FALSE	FALSE	FALSE	FALSE	TRUE
felCat.Hills2.Question	SAMN05980363	PRJNA343392	ILLUMINA	Illumina HiSeq 2500	Question	20	99.2282	98.6332	97.2861	0.551331	Domestic Shorthair	female	TRUE	FALSE	FALSE	FALSE	FALSE	TRUE
felCat.SJA149.Sassy	SAMN05980361	PRJNA343392	ILLUMINA	Illumina HiSeq 2500	Sassy_SJA149	47.9	98.8668	98.3788	96.1205	1.8143	Domestic shorthair	female	FALSE	FALSE	FALSE	FALSE	FALSE	TRUE
felCat.SPF19984.SPFHarlem	SAMN05980366	PRJNA343392	ILLUMINA	Illumina HiSeq 2500	Harlem_S19984-550,Harlem_S19984-350	42.5	98.5485	97.9475	95.5626	1.61155	Domestic Shorthair	male	TRUE	FALSE	FALSE	FALSE	FALSE	TRUE
felCat.CAT3462.Lohi4	SAMN05980370	PRJNA343392	ILLUMINA	Illumina HiSeq 2500	CAT3462	52.6	97.9763	97.7384	95.983	2.04289	Domestic Shorthair	male	FALSE	FALSE	FALSE	FALSE	FALSE	TRUE
felCat.Fca273.Gus	SAMN05980374	PRJNA343392	ILLUMINA	Illumina HiSeq 2500	Gus_Fca-3kb,Gus_Fca-300,Gus_Fca-8kb	26.6	98.6485	98.0944	95.2937	9.83402	Domestic Shorthair	male	FALSE	FALSE	TRUE	FALSE	FALSE	FALSE
felCat.CR1397.Isabella	SAMN05980376	PRJNA343392	ILLUMINA	Illumina HiSeq 2500	Isabella_CR1397-550,Isabella_CR1397-350	33.9	99.2891	98.9209	91.7974	2.82217	Birman	female	FALSE	FALSE	FALSE	FALSE	FALSE	TRUE
felCat.Fcat12682.Cinnamon	SAMN05980360	PRJNA343392	ILLUMINA	Illumina HiSeq 2500	Cinnamon	53.5	98.4962	97.9879	96.3579	1.13731	Abyssinian	female	FALSE	FALSE	FALSE	FALSE	TRUE	FALSE
felCat.Fcat19349.Vargus	SAMN05980364	PRJNA343392	ILLUMINA	Illumina HiSeq 2500	Vagus_S19349-550,Vagus_S19349-350	23.9	97.4315	95.8443	92.9749	1.29373	Siamese cross	male	TRUE	TRUE	FALSE	FALSE	FALSE	FALSE
felCat.SPF19982.SPFSatin	SAMN05980365	PRJNA343392	ILLUMINA	Illumina HiSeq 2500	Satin_S19982-350,Satin_S19982-550	38.5	94.8834	90.9801	82.7073	2.61396	Domestic Shorthair	female	TRUE	TRUE	FALSE	FALSE	FALSE	FALSE
felCat.Fcat19197.Kooki	SAMN05980373	PRJNA343392	ILLUMINA	Illumina HiSeq 2500	Kooki_S19197-550,Kooki_S19197-350	24.8	97.8526	96.5244	94.4899	1.29221	Burmese	female	FALSE	FALSE	FALSE	FALSE	FALSE	TRUE
felCat.CAT160.Lohi2	SAMN05980368	PRJNA343392	ILLUMINA	Illumina HiSeq 2500	CAT160	55	98.4138	98.1979	96.8177	1.69708	Ragdoll	female	FALSE	FALSE	FALSE	FALSE	FALSE	TRUE
felCat.CAT1943.Lohi3	SAMN05980369	PRJNA343392	ILLUMINA	Illumina HiSeq 2500	CAT1943	55.1	98.3583	98.128	96.7073	1.83951	Ragdoll	female	FALSE	FALSE	FALSE	FALSE	FALSE	TRUE
felCat.Fcat19194.Pudge	SAMN05980372	PRJNA343392	ILLUMINA	Illumina HiSeq 2500	Pudge_S19194-350,Pudge_S19194-550	27.8	97.3879	95.8636	93.4995	1.34595	Burmese	not collected	FALSE	FALSE	FALSE	FALSE	FALSE	TRUE
felCat.CAT807.Lohi5	SAMN05980371	PRJNA343392	ILLUMINA	Illumina HiSeq 2500	CAT807	57.2	98.6053	98.3657	96.9842	1.53539	Persian	female	FALSE	FALSE	FALSE	FALSE	FALSE	TRUE
felCat.Hills1.Sizzy	SAMN05980362	PRJNA343392	ILLUMINA	Illumina HiSeq 2500	Sizzle	24.2	96.6778	96.1144	93.256	1.05238	Domestic Shorthair	male	TRUE	TRUE	FALSE	FALSE	FALSE	FALSE
felCat.Fcat18778.PennyLane	SAMN08924116	PRJNA288177	ILLUMINA	HiSeq X Ten	Penny_Lane_Fcat-18778	44.3	99.2237	98.9325	97.0482	13.7359	Abyssinian	female	FALSE	FALSE	FALSE	FALSE	FALSE	TRUE
