## Supplementary material for "A new domestic cat genome assembly based on long sequence reads empowers feline genomic medicine and identifies a novel gene for dwarfism": S5 Data

### Sheet: Variant calls
Sample	Breed	Total calls	Hetrtozygous calls	Homozygous calls
felCat.Fcat16515.Dot	Abyssinian	7892387	4526718	3365669
felCat.Fcat18778.PennyLane	Abyssinian	8018081	4525042	3493039
felCat.S813.Ulga	Siamese	8549274	3405229	5144045
felCat.S802.Doc	Maine Coon Cross	8624659	4068390	4556269
felCat.Fcat10361.Smeagol	Devon Rex	8804041	4140334	4663707
felCat.Fcat19194.Pudge	Burmese	8957168	3835107	5122061
felCat.Fcat20448.TNTom	Tennessee Rex	8995957	4462154	4533803
felCat.S690.Karl	Siamese	9029458	4538085	4491373
felCat.CR1397.Isabella	Birman	9091819	4254452	4837367
felCat.Fcat20406.Gannon	Egyptian Mau	9093496	4235642	4857854
felCat.CR1219.Tamborine	Birman	9102112	4224323	4877789
felCat.Fcat19190.Tessa	Burmese	9135915	4184083	4951832
felCat.Fcat15020.England	Devon Rex	9149384	4352749	4796635
felCat.Fcat19197.Kooki	Burmese	9178332	4269089	4909243
felCat.Fcat19748.BabySpice	British Shorthair	9217075	5164229	4052846
felCat.CAT160.Lohi2	Ragdoll	9265654	4767424	4498230
felCat.Fcat5015.Tootie	Oriental Shorthair	9346351	4805514	4540837
felCat.CAT807.Lohi5	Persian	9367777	5254283	4113494
felCat.Fcat5012.Colorado	Oriental Shorthair	9394151	4863934	4530217
felCat.S488.Vicky	Maine Coon Cross	9406987	5535302	3871685
felCat.Hills2.Question	Domestic Shorthair	9427535	5518748	3908787
felCat.CAT1943.Lohi3	Ragdoll	9466506	5139634	4326872
felCat.S695.When	Siamese	9524419	5618907	3905512
felCat.Fcat11615.Thailand	Domestic Shorthair	9558686	4953017	4605669
felCat.Fcat18849.Iowa	Domestic Shorthair	9561132	5550463	4010669
felCat.Fcat20425.Rocket	Maine Coon	9562975	5656673	3906302
felCat.Fcat18857.Bella	Domestic Shorthair	9688207	5840836	3847371
felCat.Fcat19650.Mouse	LaPerm	9703459	5840057	3863402
felCat.Fcat20382.Speckles	Peterbald	9731878	5503282	4228596
felCat.CAT3462.Lohi4	Domestic Shorthair	9812465	5980858	3831607
felCat.SPF19983.SPFSoloman	Domestic Shorthair	9863425	6507583	3355842
felCat.Fcat17993.Frank	Oriental Shorthair cross	9864046	5510383	4353663
felCat.SPF19984.SPFHarlem	Domestic Shorthair	9917023	6506844	3410179
felCat.Fcat20431.Pebbles	American Shorhair	9921621	6229579	3692042
felCat.Fcat18666.Portugal	Domestic Shorthair	9934153	5930187	4003966
felCat.Fcat14056.Marcus	Persian	9934329	6206495	3727834
felCat.S792.Haku	Siamese	9948211	6389071	3559140
felCat.Fcat18528.Denmark	Domestic Shorthair	9966706	6420993	3545713
felCat.Fcat19067.Princess	Napoleon	9971988	6609658	3362330
felCat.Fcat19060.Gwenivere	Napoleon	9973890	6435067	3538823
felCat.CVB002.10250	Domestic Shorthair	10033291	6641874	3391417
felCat.Fcat5384.Maui	Domestic Shorthair	10051195	6503520	3547675
felCat.S801.Bono	Maine Coon Cross	10061618	6670892	3390726
felCat.Fcat19725.Fenrisulfr	Lykoi	10136081	6729438	3406643
felCat.Fcat18421.SouthKorea	Domestic Shorthair	10154657	5795860	4358797
felCat.Fcat19050.Goldie	Napoleon	10158489	6741634	3416855
felCat.SJA149.Sassy	Domestic Shorthair	10180527	6741195	3439332
felCat.Fcat20424.Elsa	Siberian	10332522	6756584	3575938
felCat.Fcat18801.Italy	Domestic Shorthair	10470114	6918283	3551831
felCat.Fcat17994.Camila	Oriental Shorthair cross	10521991	6756393	3765598
felCat.Fcat18980.Jordan	Domestic Shorthair	10644732	6770547	3874185
felCat.Fcat18476.Oman	Domestic Shorthair	10790401	7073135	3717266
felCat.Fcat18579.Madagascar	Domestic Shorthair	10831426	6597844	4233582
felCat.Fcat11849.Iraq	Domestic Shorthair	10948099	6763282	4184817

### Sheet: Private variants
Sample	Breed	Singletons	Doubletons	Total Private SNPs
felCat.S813.Ulga	Siamese	17596	4591	22187
felCat.Fcat19194.Pudge	Burmese	19307	3018	22325
felCat.CR1219.Tamborine	Birman	19321	1949	21270
felCat.Fcat15020.England	Devon Rex	21469	2028	23497
felCat.CR1397.Isabella	Birman	21523	2073	23596
felCat.Fcat19197.Kooki	Burmese	23978	1577	25555
felCat.Fcat19190.Tessa	Burmese	24112	1615	25727
felCat.Fcat5015.Tootie	Oriental Shorthair	24299	593	24892
felCat.S690.Karl	Siamese	24770	8387	33157
felCat.S801.Bono	Maine Coon Cross	25976	352	26328
felCat.Fcat5012.Colorado	Oriental Shorthair	26977	1839	28816
felCat.S802.Doc	Maine Coon Cross	28602	4452	33054
felCat.Fcat16515.Dot	Abyssinian	29656	5401	35057
felCat.S695.When	Siamese	31731	816	32547
felCat.Fcat18778.PennyLane	Abyssinian	33173	5829	39002
felCat.Fcat10361.Smeagol	Devon Rex	38447	14474	52921
felCat.CAT160.Lohi2	Ragdoll	39037	7967	47004
felCat.CAT1943.Lohi3	Ragdoll	39270	5295	44565
felCat.S488.Vicky	Maine Coon Cross	40619	879	41498
felCat.CAT807.Lohi5	Persian	44053	4241	48294
felCat.Fcat19060.Gwenivere	Napoleon	46307	2332	48639
felCat.Fcat20382.Speckles	Peterbald	48878	2494	51372
felCat.Fcat19748.BabySpice	British Shorthair	49748	7134	56882
felCat.Hills2.Question	Domestic Shorthair	50568	4881	55449
felCat.Fcat20448.TNTom	Tennessee Rex	52534	13155	65689
felCat.Fcat19650.Mouse	LaPerm	59969	6079	66048
felCat.Fcat20425.Rocket	Maine Coon	60243	5791	66034
felCat.Fcat19067.Princess	Napoleon	61478	862	62340
felCat.Fcat18849.Iowa	Domestic Shorthair	65988	10999	76987
felCat.Fcat19050.Goldie	Napoleon	68982	870	69852
felCat.Fcat18857.Bella	Domestic Shorthair	69749	5255	75004
felCat.SPF19983.SPFSoloman	Domestic Shorthair	73499	1579	75078
felCat.Fcat14056.Marcus	Persian	73715	3904	77619
felCat.Fcat19725.Fenrisulfr	Lykoi	77691	1120	78811
felCat.Fcat20431.Pebbles	American Shorhair	79168	4477	83645
felCat.S792.Haku	Siamese	80318	3232	83550
felCat.Fcat11615.Thailand	Domestic Shorthair	81186	2897	84083
felCat.SJA149.Sassy	Domestic Shorthair	81346	1316	82662
felCat.CVB002.10250	Domestic Shorthair	81462	1398	82860
felCat.SPF19984.SPFHarlem	Domestic Shorthair	86515	2691	89206
felCat.Fcat20406.Gannon	Egyptian Mau	98433	40048	138481
felCat.Fcat5384.Maui	Domestic Shorthair	101615	5615	107230
felCat.CAT3462.Lohi4	Domestic Shorthair	105491	6270	111761
felCat.Fcat18666.Portugal	Domestic Shorthair	106708	13431	120139
felCat.Fcat18528.Denmark	Domestic Shorthair	111375	2225	113600
felCat.Fcat20424.Elsa	Siberian	151519	4705	156224
felCat.Fcat18801.Italy	Domestic Shorthair	195203	5060	200263
felCat.Fcat18421.SouthKorea	Domestic Shorthair	210201	29069	239270
felCat.Fcat17993.Frank	Oriental Shorthair cross	297631	42833	340464
felCat.Fcat18980.Jordan	Domestic Shorthair	304304	11393	315697
felCat.Fcat18476.Oman	Domestic Shorthair	325703	12451	338154
felCat.Fcat18579.Madagascar	Domestic Shorthair	430615	37645	468260
felCat.Fcat17994.Camila	Oriental Shorthair cross	439818	33522	473340
felCat.Fcat11849.Iraq	Domestic Shorthair	450298	24541	474839

### Sheet: Heterozygosity
Sample	Breed	F Statistic
felCat.S813.Ulga	Siamese	0.693784
felCat.Fcat19194.Pudge	Burmese	0.662365
felCat.Fcat19190.Tessa	Burmese	0.631879
felCat.CR1219.Tamborine	Birman	0.626142
felCat.Fcat20406.Gannon	Egyptian Mau	0.624594
felCat.Fcat19197.Kooki	Burmese	0.62433
felCat.Fcat10361.Smeagol	Devon Rex	0.622897
felCat.S802.Doc	Maine Coon Cross	0.622782
felCat.CR1397.Isabella	Birman	0.622446
felCat.Fcat15020.England	Devon Rex	0.614085
felCat.Fcat20448.TNTom	Tennessee Rex	0.595107
felCat.S690.Karl	Siamese	0.58795
felCat.CAT160.Lohi2	Ragdoll	0.573117
felCat.Fcat5015.Tootie	Oriental Shorthair	0.57259
felCat.Fcat5012.Colorado	Oriental Shorthair	0.568282
felCat.Fcat11615.Thailand	Domestic Shorthair	0.566052
felCat.CAT1943.Lohi3	Ragdoll	0.54056
felCat.Fcat18778.PennyLane	Abyssinian	0.533342
felCat.Fcat16515.Dot	Abyssinian	0.524596
felCat.Fcat19748.BabySpice	British Shorthair	0.524243
felCat.CAT807.Lohi5	Persian	0.521962
felCat.Fcat17993.Frank	Oriental Shorthair cross	0.518614
felCat.Fcat20382.Speckles	Peterbald	0.512569
felCat.Fcat18421.SouthKorea	Domestic Shorthair	0.501516
felCat.Fcat18849.Iowa	Domestic Shorthair	0.497593
felCat.Hills2.Question	Domestic Shorthair	0.493355
felCat.S488.Vicky	Maine Coon Cross	0.490379
felCat.S695.When	Siamese	0.487191
felCat.Fcat20425.Rocket	Maine Coon	0.484974
felCat.Fcat18666.Portugal	Domestic Shorthair	0.474038
felCat.Fcat19650.Mouse	LaPerm	0.471176
felCat.Fcat18857.Bella	Domestic Shorthair	0.4702
felCat.CAT3462.Lohi4	Domestic Shorthair	0.460906
felCat.Fcat18579.Madagascar	Domestic Shorthair	0.448055
felCat.Fcat14056.Marcus	Persian	0.441092
felCat.Fcat20431.Pebbles	American Shorhair	0.437458
felCat.Fcat11849.Iraq	Domestic Shorthair	0.436108
felCat.S792.Haku	Siamese	0.419112
felCat.Fcat18980.Jordan	Domestic Shorthair	0.417864
felCat.Fcat18528.Denmark	Domestic Shorthair	0.416825
felCat.Fcat19060.Gwenivere	Napoleon	0.415519
felCat.Fcat5384.Maui	Domestic Shorthair	0.412268
felCat.Fcat17994.Camila	Oriental Shorthair cross	0.412
felCat.SPF19984.SPFHarlem	Domestic Shorthair	0.402712
felCat.Fcat20424.Elsa	Siberian	0.399851
felCat.SPF19983.SPFSoloman	Domestic Shorthair	0.398805
felCat.CVB002.10250	Domestic Shorthair	0.393814
felCat.Fcat19067.Princess	Napoleon	0.393421
felCat.S801.Bono	Maine Coon Cross	0.392019
felCat.SJA149.Sassy	Domestic Shorthair	0.391568
felCat.Fcat18476.Oman	Domestic Shorthair	0.39149
felCat.Fcat19725.Fenrisulfr	Lykoi	0.390004
felCat.Fcat19050.Goldie	Napoleon	0.389879
felCat.Fcat18801.Italy	Domestic Shorthair	0.389298
